# Characterisation of acetogen formatotrophic potential using *E. limosum*

**DOI:** 10.1101/2022.11.02.514939

**Authors:** Jamin C. Wood, R. Axayacatl Gonzalez-Garcia, Dara Daygon, Gert Talbo, Manuel R. Plan, Esteban Marcellin, Bernardino Virdis

## Abstract

Formate is a promising energy carrier that could be used to transport renewable electricity. Some acetogenic bacteria, such as *Eubacterium limosum*, have the native ability to utilise formate as a sole substrate for growth, which has sparked interest in the biotechnology industry. However, formatotrophic metabolism in acetogens is poorly understood, and a systems-level characterization in continuous cultures is yet to be reported. Here we present the first steady-state dataset for *E. limosum* formatotrophic growth. At a defined dilution rate of 0.4 d^-1^, there was a high specific uptake rate of formate (280±56 mmol/gDCW/d), however, most carbon went to CO_2_ (150±11 mmol/gDCW/d). Compared to methylotrophic growth, protein differential expression data and intracellular metabolomics revealed several key features of formate metabolism. Upregulation of pta appears to be a futile attempt of cells to produce acetate as the major product. Instead, a cellular energy limitation resulted in the accumulation of intracellular pyruvate and upregulation of Pfl to convert formate to pyruvate. Therefore, metabolism is controlled, at least partially, at the protein expression level, an unusual feature for an acetogen. We anticipate that formate could be an important one-carbon substrate for acetogens to produce chemicals rich in pyruvate, a metabolite generally in low abundance during syngas growth.
