## Supplementary material for "Characterisation of acetogen formatotrophic potential using *E. limosum*": Dataset A

### Sheet: Acetate transport
Calculation of limitations of passive and active acetic acid export as per Mahamkali et al 2020
Assumptions:
[ATP]/[ADP]	1.3		[3]
[Pi]	0.001	M	[1]
pHint	7.8		[2]
pHext	6.8
Δψ	-10	mV	Likely -100mV, but could be as high as -10mV [4] which gives upper concentration bound from uniport
ΔpH	1
Data:
R	0.00198721	kcal/(mol*K)
T	310.15	K
F	0.023062	Kcal/(mV*mol)
n	1				.
pKa2	4.76
Mw	60.052	g/mol
Z	61.5366	mV					Equilibrium assumption: A-H(e) = A-H(i)
I. For (only) passive diffusion of neutralized acid:
To achieve a titer close to solubility limit:
A(e,tot)	1.74	g/L
A(e,tot)	0.0289749	M
A-(e)	0.028713	M	0.990962
A-H(e)	0.000261866	M	0.00903768
A-H(i)	0.000261866	M	0.00091118				Intracellular			Extracellular
A-(i)	0.28713	M	0.999089
A(i,tot)	0.287392	M
A(i,tot)	17.2585	g/L					287.392	mM		28.9749	mM		in/out	9.91866	0.996453
--> infeasible							17.2585	g/L		1.74	g/L
II. For a proton anionic symporter:
To achieve a titer close to solubility limit:
A(e,tot)	1.74	g/L
A(e,tot)	0.0289749	M
A-(e)	0.028713	M	0.990962
A-H(e)	0.000261866	M	0.00903768
A-H(i)	0.000261866	M	0.00091118				Intracellular			Extracellular
A-(i)	0.28713	M	0.999089
A(i,tot)	0.287392	M
A(i,tot)	17.2585	g/L					287.392	mM		28.9749	mM		in/out	9.91866	0.996453
							17.2585	g/L		1.74	g/L
--> infeasible
IIIa. For transport of dissociated form:
To achieve a titer close to solubility limit:
A(e,tot)	1.74	g/L
A(e,tot)	0.0289749	M
A-(e)	0.028713	M	0.990962
A-H(e)	0.000261866	M	0.00903768
A-H(i)	1.80125e-05	M	0.00091118				Intracellular			Extracellular
A-(i)	0.0197503	M	0.999089
A(i,tot)	0.0197683	M
A(i,tot)	1.18713	g/L					19.7683	mM		28.9749	mM		in/out	0.682257	-0.166052
							1.18713	g/L		1.74	g/L
--> possible
IV. For an ABC-transporter operating at equilibrium:
ΔrG°' (ATP + H2O --> ADP + Pi)	-39.16	KJ/mol	Calculated with NExT
ΔrG (ATP + H2O --> ADP + Pi)	-43.5792	KJ/mol
To achieve a titer close to solubility limit:
A(e,tot)	1.74	g/L
A(e,tot)	0.0289749	M
A-(e)	0.028713	M	0.990962
A-H(e)	0.000261866	M	0.00903768
A-H(i)	1.19878e-11	M	0.00091118
A-(i)	1.31444e-08	M	0.999089
A(i,tot)	1.31563e-08	M
A(i,tot)	7.90065e-07	g/L											in/out	4.5406e-07	-6.34289
							0.0131563	µM		28.9749	mM
--> possible
[1] Stephanopoulos, G., A. Aristidou, and J. Nielsen. 1998. Metabolic Engineering: Principles and Methodologies. Academic Press, San Diego.
[2] Rick Orij, Jarne Postmus, Alex Ter Beek, Stanley Brul and Gertien J. Smits. 2008. In vivo measurement of cytosolic and mitochondrial pH using a pH-sensitive GFP derivative in Saccharomyces cerevisiae reveals a relation between intracellular pH and growth. Microbiology. 155(1):268-278.
[3] Henry, C et. al. 2007. Thermodynamics-Based Metabolic Flux Analysis. Biophysical Journal Volume 92 March 2007 1792–1805
[4] Lebloas P, Lindley ND, Loubiere P (1996) Regulation of carbon and energy metabolism during the linear growth phase in batch fermentations of the acetogenic methylotroph Eubacterium limosum on methanol/CO2. Enzyme Microb Technol 19:187–195. https://doi.org/10.1016/0141-0229(95)00230-8
[5] Mahamkali V, Valgepea K, de Souza Pinto Lemgruber R, et al (2020) Redox controls metabolic robustness in the gas-fermenting acetogen Clostridium autoethanogenum. Proc Natl Acad Sci 117:13168–13175. https://doi.org/10.1073/pnas.1919531117

### Sheet: Formate transport
Calculation of limitations of passive and active formic acid import as per Mahamkali et al 2020
Assumptions:
[ATP]/[ADP]	1.4		[3]
[Pi]	0.001	M	[1]
pHint	7.8		[2]
pHext	6.8
Δψ	-100	mV	Likely -100mV (which gives lower bound from uniport), but could be as high as -10mV [4]
ΔpH	1
Data:
R	0.00198721	kcal/(mol*K)
T	310.15	K
F	0.023062	Kcal/(mV*mol)
n	1				.
pKa2	4.27
Mw	46.03	g/mol
Z	61.5366	mV					Equilibrium assumption: A-H(e) = A-H(i)
I. For (only) passive diffusion of neutralized acid:
To achieve a titer close to solubility limit:
A(e,tot)	2.03585	g/L
A(e,tot)	0.0442287	M
A-(e)	0.0440986	M	0.997057
A-H(e)	0.000130144	M	0.00294253
A-H(i)	0.000130144	M	0.000295034				Intracellular			Extracellular
A-(i)	0.440986	M	0.999705
A(i,tot)	0.441116	M
A(i,tot)	20.3046	g/L					441.116	mM		44.2287	mM		in/out	9.97352	0.998848
--> possible							20.3046	g/L		2.03585	g/L
II. For a proton anionic symporter:
To achieve a titer close to solubility limit:
A(e,tot)	2.03585	g/L
A(e,tot)	0.0442287	M
A-(e)	0.0440986	M	0.997057
A-H(e)	0.000130144	M	0.00294253
A-H(i)	0.000130144	M	0.000295034				Intracellular			Extracellular
A-(i)	0.440986	M	0.999705
A(i,tot)	0.441116	M
A(i,tot)	20.3046	g/L					441.116	mM		44.2287	mM		in/out	9.97352	0.998848
							20.3046	g/L		2.03585	g/L
--> possible
IIIa. For transport of dissociated form:
To achieve a titer close to solubility limit:
A(e,tot)	2.03585	g/L
A(e,tot)	0.0442287	M
A-(e)	0.0440986	M	0.997057
A-H(e)	0.000130144	M	0.00294253
A-H(i)	3.08585e-07	M	0.000295034				Intracellular			Extracellular
A-(i)	0.00104562	M	0.999705
A(i,tot)	0.00104593	M
A(i,tot)	0.0481442	g/L					1.04593	mM		44.2287	mM		in/out	0.0236482	-1.6262
							0.0481442	g/L		2.03585	g/L
--> possible
							Achieves ATP gain of 0.25/mol-formate as proton must also enter cell and this can be via ATPase
IV. For an ABC-transporter operating at equilibrium:
ΔrG°' (ATP + H2O --> ADP + Pi)	-39.16	KJ/mol	Calculated with NExT
ΔrG (ATP + H2O --> ADP + Pi)	-43.6248	KJ/mol
To achieve a titer close to solubility limit:
A(e,tot)	2.03585	g/L
A(e,tot)	0.0442287	M
A-(e)	0.0440986	M	0.997057
A-H(e)	0.000130144	M	0.00294253
A-H(i)	2893.72	M	0.000295034
A-(i)	9.8052e+06	M	0.999705
A(i,tot)	9.80809e+06	M
A(i,tot)	4.51467e+08	g/L											in/out	2.21759e+08	8.34588
							9.80809e+12	µM		44.2287	mM
--> infeasible
[1] Stephanopoulos, G., A. Aristidou, and J. Nielsen. 1998. Metabolic Engineering: Principles and Methodologies. Academic Press, San Diego.
[2] Rick Orij, Jarne Postmus, Alex Ter Beek, Stanley Brul and Gertien J. Smits. 2008. In vivo measurement of cytosolic and mitochondrial pH using a pH-sensitive GFP derivative in Saccharomyces cerevisiae reveals a relation between intracellular pH and growth. Microbiology. 155(1):268-278.
[3] Henry, C et. al. 2007. Thermodynamics-Based Metabolic Flux Analysis. Biophysical Journal Volume 92 March 2007 1792–1805
[4] Lebloas P, Lindley ND, Loubiere P (1996) Regulation of carbon and energy metabolism during the linear growth phase in batch fermentations of the acetogenic methylotroph Eubacterium limosum on methanol/CO2. Enzyme Microb Technol 19:187–195. https://doi.org/10.1016/0141-0229(95)00230-8
[5] Mahamkali V, Valgepea K, de Souza Pinto Lemgruber R, et al (2020) Redox controls metabolic robustness in the gas-fermenting acetogen Clostridium autoethanogenum. Proc Natl Acad Sci 117:13168–13175. https://doi.org/10.1073/pnas.1919531117
